# An end-to-end approach for protein folding by integrating Cryo-EM maps and sequence evolution

**DOI:** 10.1101/2023.11.02.565403

**Authors:** Pan Li, Liangyue Guo, Haibin Liu, Binghua Liu, Fanhao Meng, Xiaodan Ni, Allen Chunlong Guo

## Abstract

Protein structure modeling is an important but challenging task. Recent breakthroughs in Cryo-EM technology have led to rapid accumulation of Cryo-EM density maps, which facilitate scientists to determine protein structures but it remains time-consuming. Fortunately, artificial intelligence has great potential in automating this process. In this study, we present SMARTFold, a deep learning protein structure prediction model combining sequence alignment features and Cryo-EM density map features. First, using density map, we sample representative points along the predicted high confidence areas of protein backbone. Then we extract geometric features of these points and integrate these features with sequence alignment features in our proposed protein folding model. Extensive experiments confirm that our model performs best on both single-chain and multi-chain benchmark dataset compared with state-of-the-art methods, which makes it a reliable tool for protein atomic structure determination from Cryo-EM maps.
