## Supplementary data for "An end-to-end approach for protein folding by integrating Cryo-EM maps and sequence evolution"

### Sheet: Monomer
PDB_ID	Resol	SeqMatch					ChainMatch					TM-score
		SMARTFold	AlphaFold2	EMBuild	ModelAngelo	Phenix	SMARTFold	AlphaFold2	EMBuild	ModelAngelo	Phenix	SMARTFold	AlphaFold2	EMBuild
7o6q_A	1.88	0.952	0.944	0.952	0.968	0.625	0.955	0.947	0.955	0.959	0.57	0.972	0.964	0.97
8d1l_E	2.12	0.995	0.984	0.989	0.987	0.67	0.997	0.987	0.992	0.976	0.642	0.991	0.989	0.991
8ct4_A	2.17	1	1	1	0.994	0.724	1	1	1	0.991	0.686	0.996	0.994	0.997
7s4m_F	2.42	0.967	0.984	0.984	0.955	0.389	0.975	0.992	0.992	0.93	0.347	0.973	0.979	0.983
7qh2_E	2.43	0.958	0.849	0.872	0.928	0.257	0.966	0.848	0.875	0.909	0.224	0.971	0.91	0.936
7uwr_B	2.61	0.993	0.978	0.98	0.774	0.331	0.994	0.978	0.979	0.751	0.278	0.991	0.986	0.991
7wlg_B	2.73	0.964	0.97	0.975	0.951	0.574	0.961	0.968	0.972	0.93	0.526	0.989	0.984	0.991
7utn	2.74	0.851	0.781	0.95	0.975	0.383	0.835	0.776	0.947	0.959	0.344	0.894	0.918	0.976
7wo9	2.81	0.745	0.722	0.868	0.694	0.23	0.74	0.713	0.861	0.688	0.196	0.947	0.943	0.973
7x5v_C	2.83	0.89	0.928	0.928	0.914	0.221	0.875	0.927	0.927	0.91	0.174	0.939	0.943	0.949
7lo5_A	2.86	0.973	0.718	0.774	0.971	0.672	0.976	0.71	0.77	0.968	0.638	0.992	0.848	0.886
7t4e_G	2.87	0.912	0.762	0.762	0.925	0.075	0.917	0.769	0.769	0.921	0	0.956	0.787	0.79
7ukd_B	2.88	0.981	0.873	0.884	0.869	0.405	0.981	0.875	0.883	0.833	0.37	0.979	0.929	0.939
7q61	2.88	0.958	0.508	0.621	0.742	0.02	0.957	0.502	0.62	0.712	0	0.987	0.667	0.691
7swl_F	2.88	0.974	0.437	0.862	0.506	0.057	0.985	0.422	0.861	0.452	0	0.973	0.802	0.922
7lfw_B	2.9	0.996	0.818	0.987	0.929	0.504	0.996	0.815	0.987	0.922	0.469	0.987	0.931	0.987
7rlu_C	2.9	0.997	0.852	0.856	0.967	0.655	0.998	0.851	0.855	0.96	0.61	0.989	0.885	0.903
7lyt	2.9	0.735	0.229	0.579	0.796	0.216	0.727	0.21	0.57	0.768	0.166	0.857	0.613	0.73
7v93	2.9	0.825	0.604	0.905	0.917	0.099	0.823	0.599	0.907	0.895	0.068	0.921	0.886	0.968
7lw1_F	2.9	0.987	0.983	0.987	0.977	0.388	0.988	0.984	0.988	0.974	0.342	0.994	0.991	0.994
8dql_C	3	0.981	0.798	0.848	0.934	0.323	0.988	0.797	0.845	0.924	0.279	0.975	0.847	0.894
7sip_B	3	0.996	0.978	0.991	0.892	0.655	0.995	0.972	0.995	0.884	0.619	0.975	0.951	0.974
7pla	3.04	0.92	0.803	0.844	0.723	0.121	0.925	0.804	0.846	0.704	0.089	0.975	0.926	0.945
7xk3_F	3.1	0.966	0.904	0.988	0.713	0.199	0.966	0.901	0.985	0.665	0.185	0.979	0.943	0.989
7vg2	3.1	0.915	0.718	0.947	0.959	0.301	0.919	0.719	0.952	0.953	0.267	0.974	0.857	0.98
7v9u_B	3.12	0.977	0.871	0.974	0.828	0.149	0.98	0.87	0.977	0.811	0.111	0.977	0.926	0.978
7lb5_L	3.16	0.981	0.977	0.981	0.977	0.373	0.981	0.977	0.981	0.977	0.349	0.987	0.987	0.988
7wij_E	3.17	0.993	1	1	0.993	0.536	0.996	1	1	0.988	0.517	0.989	0.978	0.989
7si3	3.19	0.962	0.312	0.321	0.697	0.2	0.967	0.293	0.298	0.682	0.176	0.984	0.589	0.588
7lq6	3.28	0.984	0.662	0.906	0.914	0.256	0.989	0.658	0.914	0.903	0.226	0.992	0.867	0.939
7dsw_A	3.3	0.993	0.957	0.974	0.99	0.733	0.993	0.962	0.974	0.99	0.706	0.992	0.976	0.982
7s06_A	3.3	0.813	0.808	0.81	0.789	0.115	0.811	0.811	0.808	0.773	0.056	0.915	0.864	0.874
7ogp_B	3.3	0.975	0.926	0.941	0.867	0.502	0.98	0.93	0.945	0.849	0.462	0.965	0.937	0.945
7wsn	3.31	1	0.603	0.952	0.944	0.186	1	0.577	0.946	0.92	0.132	0.994	0.848	0.971
7sk0_A	3.33	0.949	0.805	0.875	0.545	0.117	0.953	0.804	0.882	0.498	0.082	0.953	0.91	0.927
7fh1_B	3.34	0.955	0.757	0.817	0.899	0.46	0.957	0.757	0.817	0.885	0.432	0.982	0.846	0.861
7n8x_A	3.4	0.724	0.773	0.8	0.192	0.006	0.699	0.754	0.786	0.163	0	0.868	0.88	0.892
7m69	3.42	0.831	0.568	0.841	0.527	0.209	0.83	0.555	0.84	0.517	0.191	0.963	0.923	0.971
7wbu	3.42	0.976	0.557	0.973	0.852	0.011	0.977	0.538	0.975	0.828	0	0.991	0.91	0.99
7rsl_H	3.45	0.851	0.681	0.681	0.655	0.047	0.84	0.688	0.684	0.632	0	0.897	0.759	0.774
7urg_A	3.46	0.945	0.998	0.998	0.81	0.015	0.942	0.997	1	0.769	0	0.975	0.985	0.991
7vpi	3.5	0.95	0.637	0.818	0.516	0.042	0.95	0.624	0.817	0.488	0.02	0.986	0.933	0.959
7r78	3.5	0.84	0.528	0.541	0.893	0.011	0.834	0.513	0.528	0.868	0	0.972	0.929	0.929
7pmx	3.5	0.904	0.487	0.895	0.721	0.158	0.909	0.482	0.903	0.7	0.117	0.974	0.859	0.971
7s82_A	3.5	0.99	0.984	0.984	0.856	0.088	0.993	0.987	0.987	0.812	0.046	0.989	0.976	0.979
7mcs_F	3.56	0.955	0.726	0.828	0.81	0.332	0.952	0.719	0.827	0.782	0.281	0.977	0.858	0.896
7p34_A	3.59	0.959	0.499	0.76	0.928	0.292	0.956	0.491	0.756	0.915	0.242	0.974	0.728	0.852
7qfq	3.6	0.843	0.77	0.78	0.408	0.036	0.84	0.767	0.779	0.386	0.022	0.964	0.952	0.955
7o10_B	3.6	0.946	0.86	0.946	0.826	0.11	0.939	0.845	0.943	0.798	0.061	0.972	0.915	0.966
7e2g	3.61	0.848	0.637	0.637	0.834	0.286	0.847	0.627	0.627	0.823	0.239	0.958	0.91	0.91
7s62	3.65	0.894	0.656	0.812	0.857	0.054	0.89	0.646	0.806	0.834	0.025	0.973	0.931	0.949
7n8y_D	3.65	0.879	0.912	0.926	0.399	0.031	0.878	0.912	0.924	0.363	0.014	0.965	0.968	0.974
7e1a	3.66	0.924	0.792	0.867	0.653	0.193	0.923	0.789	0.866	0.626	0.166	0.976	0.955	0.967
7svw_D	3.69	0.935	0.617	0.643	0.583	0.195	0.935	0.613	0.644	0.541	0.153	0.97	0.65	0.665
7lhw	3.7	0.476	0.088	0.22	0.63	0.048	0.469	0.067	0.201	0.597	0.03	0.808	0.476	0.575
7o3d	3.71	0.969	0.886	0.935	0.386	0.011	0.971	0.885	0.937	0.353	0	0.985	0.965	0.977
7q49	3.72	0.966	0.617	0.945	0.719	0.008	0.969	0.604	0.948	0.674	0	0.986	0.883	0.975
7eep_N	3.75	0.973	0.907	0.912	0.863	0.346	0.967	0.906	0.917	0.844	0.317	0.957	0.899	0.92
7msw	3.76	0.576	0.414	0.466	0.595	0.069	0.573	0.4	0.457	0.578	0.046	0.736	0.533	0.566
7p06	3.77	0.976	0.812	0.939	0.899	0.215	0.978	0.808	0.94	0.879	0.175	0.994	0.969	0.988
7mi6	3.9	0.716	0.612	0.965	0.657	0.065	0.706	0.595	0.964	0.63	0.036	0.971	0.956	0.993
7t6d_B	3.9	0.916	0.819	0.806	0.727	0.241	0.918	0.825	0.806	0.679	0.215	0.958	0.875	0.88
7rhy	3.91	0.937	0.764	0.93	0.734	0.083	0.943	0.768	0.936	0.697	0.044	0.958	0.878	0.946
7rtv	3.96	0.891	0.885	0.88	0.161	0.008	0.895	0.887	0.884	0.133	0	0.958	0.948	0.951
7vff_A	4.1	0.998	1	1	0.877	0.053	0.998	1	1	0.845	0	0.994	0.994	0.997
7u2a_B	4.1	0.993	0.977	0.998	0.367	0.014	0.993	0.984	0.998	0.31	0	0.989	0.983	0.991
7xoy_B	4.25	0.974	0.69	0.681	0.64	0.028	0.969	0.684	0.68	0.579	0	0.982	0.743	0.741
7las_A	4.4	0.913	0.896	0.907	0.366	0.011	0.906	0.895	0.906	0.304	0	0.89	0.887	0.896

### Sheet: Monomer_Multiple_Conformation
PDB_ID	Resol	Cluster	SeqMatch					ChainMatch					TM-score
			SMARTFold	AlphaFold2	EMBuild	ModelAngelo	Phenix	SMARTFold	AlphaFold2	EMBuild	ModelAngelo	Phenix	SMARTFold	AlphaFold2	EMBuild
7ogl_B	3.4	90	0.868	0.738	0.78	0.729	0.168	0.866	0.733	0.778	0.706	0.12	0.931	0.829	0.868
7ogk_C	3.4	90	0.871	0.768	0.871	0.717	0.295	0.872	0.759	0.861	0.7	0.26	0.905	0.91	0.954
7pbs_F	3.3	134	0.99	0.971	1	0.971	0.388	0.994	0.971	1	0.948	0.355	0.988	0.968	0.988
7pbo_D	2.9	134	0.987	0.62	0.968	0.933	0.498	0.99	0.611	0.971	0.916	0.45	0.984	0.776	0.971
7e20_A	2.7	919	0.994	0.868	0.98	0.924	0.429	0.994	0.859	0.979	0.909	0.395	0.995	0.967	0.99
7e21_A	2.9	919	0.967	0.154	0.513	0.873	0.46	0.968	0.129	0.505	0.851	0.439	0.988	0.643	0.689
7rzw_A	3.3	2788	0.938	0.529	0.661	0.815	0.08	0.941	0.527	0.662	0.784	0.053	0.983	0.645	0.705
7rzw_B	3.3	2788	0.939	0.517	0.663	0.808	0.122	0.941	0.516	0.663	0.774	0.083	0.982	0.636	0.794
7n58_A	3.4	3275	0.912	0.76	0.92	0.495	0.098	0.91	0.756	0.915	0.465	0.055	0.969	0.904	0.965
7pro_B	3	3275	0.909	0.802	0.912	0.8	0.414	0.91	0.794	0.912	0.772	0.377	0.965	0.905	0.965
7pr1_B	2.81	3275	0.985	0.707	0.968	0.974	0.588	0.983	0.704	0.968	0.968	0.547	0.989	0.868	0.984
7n5b_B	3.8	3275	0.976	0.453	0.905	0.629	0.01	0.976	0.439	0.905	0.594	0	0.986	0.817	0.966
7tvz_A	3.6	3973	0.929	0.606	0.566	0.687	0.202	0.931	0.605	0.562	0.656	0.154	0.971	0.639	0.645
8cs9_Y	2.74	3973	0.981	0.662	0.664	0.896	0.36	0.982	0.653	0.66	0.875	0.323	0.992	0.712	0.726
8cs9_g	2.74	3973	0.939	0.613	0.615	0.95	0.362	0.94	0.614	0.617	0.948	0.322	0.955	0.643	0.645
8cs9_f	2.74	3973	0.981	0.636	0.636	0.862	0.349	0.984	0.637	0.637	0.849	0.312	0.988	0.663	0.663
7tw0_B	4.6	3973	0.973	0.625	0.631	0.17	0.002	0.975	0.627	0.629	0.153	0	0.983	0.661	0.669
7v0k_P	2.4	3973	0.971	0.625	0.627	0.962	0.51	0.968	0.629	0.629	0.956	0.475	0.986	0.643	0.644
8cs9_Z	2.74	3973	0.983	0.651	0.653	0.911	0.486	0.986	0.652	0.653	0.907	0.457	0.992	0.68	0.681
7v0k_O	2.4	3973	0.984	0.636	0.634	0.978	0.537	0.986	0.637	0.637	0.976	0.504	0.99	0.66	0.661
7sn7_C	4.2	4259	0.782	0.451	0.555	0.419	0.038	0.75	0.437	0.546	0.393	0	0.907	0.642	0.736
7sn7_c	4.2	4259	0.821	0.443	0.603	0.436	0.132	0.803	0.432	0.603	0.371	0.094	0.93	0.64	0.675
7sgr_A	2.9	5206	0.99	0.579	0.8	0.964	0.54	0.99	0.574	0.801	0.953	0.506	0.992	0.771	0.823
8dck_B	3.4	5206	0.991	0.916	0.967	0.918	0.258	0.991	0.912	0.968	0.896	0.217	0.991	0.964	0.986
7rhl_C	3.03	6575	0.91	0.62	0.849	0.914	0.505	0.913	0.619	0.854	0.913	0.466	0.958	0.841	0.896
7rhl_A	3.03	6575	0.931	0.68	0.85	0.919	0.499	0.928	0.677	0.853	0.922	0.442	0.965	0.849	0.903
7qba_B	3.78	7249	0.943	0.819	0.782	0.628	0.044	0.943	0.807	0.78	0.588	0.003	0.962	0.884	0.816
7osh_C	3.8	7249	0.971	0.769	0.958	0.837	0.241	0.97	0.767	0.961	0.813	0.184	0.978	0.877	0.967
7vwc_A	3.53	7595	0.921	0.665	0.867	0.823	0.337	0.92	0.666	0.863	0.799	0.319	0.962	0.815	0.934
7shm_B	3.14	7595	0.974	0.661	0.837	0.886	0.42	0.975	0.654	0.836	0.873	0.392	0.988	0.833	0.934
7vhp_p	3.27	8543	0.602	0.405	0.555	0.696	0.321	0.593	0.397	0.546	0.678	0.288	0.768	0.545	0.605
7wi3_C	4	8543	0.61	0.355	0.526	0.429	0.049	0.615	0.357	0.523	0.403	0	0.749	0.523	0.62
7w02_A	3.3	9226	0.932	0.657	0.874	0.921	0.487	0.933	0.643	0.875	0.915	0.455	0.984	0.957	0.982
7w01_A	3.3	9226	0.909	0.206	0.669	0.932	0.478	0.904	0.172	0.656	0.917	0.444	0.98	0.81	0.879
7wi3_F	4	9766	0.604	0.571	0.665	0.513	0.007	0.597	0.553	0.659	0.476	0	0.793	0.606	0.737
7vhp_S	3.27	9766	0.584	0.629	0.625	0.79	0.326	0.577	0.626	0.615	0.77	0.306	0.705	0.639	0.64
7mgm_A	3.1	13399	0.727	0.646	0.854	0.974	0.472	0.719	0.638	0.852	0.972	0.432	0.97	0.959	0.979
7mi8_A	3.7	13399	0.647	0.946	0.98	0.876	0.3	0.638	0.944	0.977	0.838	0.245	0.944	0.977	0.991
7vik_A	3.76	18155	0.917	0.673	0.699	0.879	0.33	0.92	0.671	0.697	0.858	0.267	0.955	0.765	0.784
7via_G	3.88	18155	0.922	0.791	0.845	0.719	0.024	0.919	0.79	0.844	0.679	0	0.957	0.861	0.881
7fhn_C	3.3	35402	0.981	0.768	0.915	0.702	0.337	0.986	0.766	0.916	0.677	0.309	0.99	0.929	0.971
7fhk_A	3.3	35402	0.988	0.596	0.822	0.919	0.659	0.988	0.586	0.816	0.906	0.625	0.99	0.824	0.924
7s9y_A	3.56	37705	0.951	0.821	0.948	0.879	0.21	0.953	0.818	0.952	0.857	0.176	0.982	0.95	0.98
7s9z_A	4.14	37705	0.919	0.253	0.67	0.507	0.015	0.922	0.235	0.666	0.471	0	0.976	0.78	0.818
7m5o_A	3.54	53201	0.525	0.334	0.747	0.429	0.09	0.505	0.316	0.748	0.399	0.069	0.772	0.79	0.878
7lys_A	3.05	53201	0.689	0.241	0.556	0.928	0.544	0.677	0.225	0.548	0.917	0.523	0.888	0.598	0.721
7qwz_A	3.7	62852	0.924	0.737	0.834	0.884	0.229	0.919	0.735	0.835	0.866	0.174	0.946	0.879	0.898
7qwz_B	3.7	62852	0.921	0.746	0.821	0.98	0.529	0.922	0.745	0.819	0.977	0.506	0.941	0.905	0.92
7sep_B	3.8	76890	0.812	0.108	0.108	0.535	0.053	0.813	0.085	0.085	0.505	0	0.913	0.414	0.414
7sep_A	3.8	76890	0.953	0.806	0.836	0.227	0.056	0.958	0.805	0.835	0.215	0.05	0.976	0.867	0.883
7ut1_a	3.8	79114	0.992	0.981	0.985	0.864	0.053	0.992	0.981	0.985	0.821	0.019	0.985	0.963	0.985
7ut1_F	3.8	79114	0.609	0.613	0.609	0.077	0.03	0.612	0.617	0.612	0.062	0.009	0.616	0.616	0.612
7ut1_G	3.8	79114	0.8	0.621	0.621	0.426	0.009	0.811	0.626	0.626	0.383	0	0.825	0.617	0.615
7ut1_h	3.8	79114	0.797	0.61	0.619	0.706	0	0.792	0.615	0.62	0.647	0	0.819	0.634	0.643
7pik_C	2.68	91160	0.74	0.404	0.458	0.98	0.26	0.74	0.408	0.461	0.967	0.223	0.915	0.501	0.518
7pik_B	2.68	91160	0.837	0.392	0.392	0.939	0.386	0.838	0.397	0.397	0.923	0.358	0.927	0.493	0.493
7whn_A	3.3	102212	0.22	0.109	0.118	0.688	0.392	0.2	0.1	0.111	0.684	0.362	0.552	0.269	0.276
7whm_A	2.7	102212	0.168	0.124	0.117	0.971	0.499	0.144	0.118	0.108	0.966	0.465	0.585	0.26	0.248
7f38_I	3.35	199395	0.816	0.765	0.768	0.98	0.195	0.808	0.768	0.771	0.98	0.169	0.928	0.863	0.871
7f38_F	3.35	199395	0.813	0.68	0.694	0.992	0.245	0.803	0.673	0.693	0.983	0.199	0.925	0.782	0.803
7vhq_U	3.27	209485	0.738	0.64	0.67	0.861	0.558	0.725	0.642	0.66	0.845	0.517	0.862	0.655	0.753
7vhq_E	3.27	209485	0.783	0.637	0.801	0.91	0.464	0.781	0.634	0.8	0.902	0.426	0.888	0.658	0.876
7sat_A	3.9	260361	0.822	0.799	0.804	0.726	0.187	0.811	0.793	0.793	0.696	0.152	0.913	0.862	0.886
7sat_B	3.9	260361	0.78	0.78	0.78	0.5	0.284	0.773	0.778	0.778	0.468	0.236	0.876	0.835	0.863
7sax_A	3	260409	0.967	0.864	0.864	0.958	0.653	0.962	0.858	0.853	0.943	0.611	0.975	0.896	0.911
7sax_B	3	260409	0.867	0.839	0.858	0.967	0.318	0.856	0.833	0.856	0.962	0.239	0.932	0.866	0.871

### Sheet: Multimer
PDB_ID	Resol	SeqMatch					ChainMatch					TM-score
		SMARTFold	AlphaFold-Multimer	EMBuild	ModelAngelo	Phenix	SMARTFold	AlphaFold-Multimer	EMBuild	ModelAngelo	Phenix	SMARTFold	AlphaFold-Multimer	EMBuild
7v9u	3.12	0.979	0.288	0.977	0.866	0.008	0.985	0.272	0.98	0.845	0	0.987	0.717	0.986
7sk0	3.33	0.947	0.817	0.735	0.549	0.082	0.947	0.808	0.729	0.484	0.029	0.974	0.948	0.919
7lv9	4.5	0.833	0.857	0.275	0.231	0.012	0.835	0.858	0.257	0.204	0	0.907	0.919	0.371
7n0k	3.5	0.994	0.773	0.834	0.804	0.236	1	0.765	0.831	0.8	0.2	0.989	0.928	0.939
7lms	3.5	1	0.998	0.998	0.91	0.108	1	0.998	1	0.895	0.074	0.997	0.988	0.996
7qpa	3.18	0.982	0.59	0.927	0.833	0.419	0.983	0.57	0.927	0.802	0.376	0.991	0.896	0.976
8a8m	4	0.631	0.431	0.509	0.002	0.008	0.618	0.415	0.491	0	0	0.881	0.847	0.858
7p3f	3.31	0.993	0.111	0.741	0.956	0.15	0.993	0.088	0.74	0.952	0.119	0.993	0.536	0.892
7m4r	3.65	0.93	0.433	0.914	0.744	0.032	0.926	0.423	0.908	0.713	0.011	0.967	0.679	0.629
7slq	3.7	0.944	0.369	0.704	0.439	0.007	0.949	0.348	0.7	0.408	0	0.967	0.751	0.828
7p34	3.59	0.857	0.258	0.642	0.946	0.37	0.852	0.229	0.63	0.937	0.325	0.579	0.793	0.834
7p2p	4.9	0.695	0.637	0.605	0.049	0.031	0.693	0.632	0.598	0.028	0	0.886	0.872	0.804
7dsw	3.3	1	0.914	0.974	0.993	0.605	1	0.911	0.974	0.989	0.549	0.995	0.97	0.989
7uwj	3.2	0.908	0.768	0.703	0.054	0.003	0.912	0.769	0.706	0.034	0	0.969	0.938	0.92
7rzq	2.09	0.941	0.991	0.096	0.693	0.565	0.952	0.997	0	0.671	0.568	0.969	0.982	0.113
7evp	3.2	0.905	0.874	0.898	0.896	0.038	0.897	0.87	0.892	0.883	0.006	0.925	0.885	0.922
7p5j	4	0.961	0.479	0.959	0.85	0.045	0.957	0.478	0.953	0.819	0.005	0.987	0.51	0.987
7u7n	3.47	0.894	0.601	0.921	0.518	0.096	0.898	0.597	0.924	0.483	0.062	0.964	0.923	0.973
7t4l	3.28	0.979	0.466	0.932	0.927	0.265	0.982	0.468	0.943	0.91	0.222	0.99	0.488	0.973
8ct4	2.17	1	1	1	0.994	0.768	1	1	1	0.991	0.727	0.997	0.996	0.998
7urg	3.46	0.984	0.862	0.995	0.835	0.069	0.984	0.853	0.997	0.807	0.034	0.989	0.961	0.994
7mc0	3.3	0.958	0.948	0.962	0.966	0.423	0.952	0.948	0.96	0.957	0.394	0.986	0.976	0.986
7f3x	3.57	0.959	0.472	0.958	0.948	0.272	0.959	0.468	0.956	0.94	0.23	0.987	0.517	0.985
7xml	3.2	0.825	0.375	0.914	0.883	0.245	0.818	0.374	0.909	0.864	0.204	0.924	0.441	0.975
7n00	2.27	0.954	0.49	0.973	0.876	0.306	0.954	0.491	0.975	0.851	0.256	0.98	0.531	0.992
7vq3	3.2	0.941	0.884	0.92	0.938	0.389	0.936	0.88	0.917	0.923	0.348	0.9	0.968	0.978
7pke	3.3	1	1	0.997	0.985	0.159	1	1	0.997	0.979	0.102	0.996	0.998	0.997
7tof	3.7	0.984	0.677	0.937	0.071	0.005	0.988	0.662	0.939	0.06	0	0.984	0.942	0.98
7nnt	3.4	0.975	0.948	0.969	0.963	0.063	0.978	0.949	0.975	0.958	0.005	0.99	0.98	0.988
7u2a	4.1	0.991	0.978	0.993	0.472	0.025	0.992	0.981	0.995	0.414	0	0.99	0.988	0.993
8dh7	2.99	0.998	0.996	0.998	0.993	0.418	0.998	0.996	0.998	0.99	0.367	0.996	0.997	0.998
7rtw	3.23	0.946	0.521	0.942	0.716	0.184	0.942	0.517	0.939	0.687	0.139	0.983	0.631	0.981
7pbu	3.3	0.996	0.928	1	0.992	0.367	1	0.919	1	0.995	0.329	0.996	0.968	0.996
7w6k	3.5	0.846	0.573	0.762	0.726	0.013	0.842	0.567	0.756	0.693	0	0.642	0.918	0.924
7n8n	3.89	0.813	0.794	0.798	0.396	0.04	0.806	0.792	0.792	0.366	0.028	0.929	0.926	0.906
7qey	2	0.933	0.882	0.908	0.93	0.711	0.932	0.881	0.906	0.92	0.682	0.987	0.959	0.952
7vyq	3.13	0.989	0.989	0.993	0.989	0.569	0.993	0.993	0.996	0.989	0.512	0.994	0.995	0.994
7oqz	3.27	0.939	0.949	0.945	0.918	0.626	0.951	0.953	0.953	0.9	0.597	0.985	0.979	0.986
7sde	3.2	0.879	0.944	0.928	0.796	0.218	0.891	0.952	0.936	0.771	0.166	0.936	0.978	0.977
7o6q	1.88	1	1	0.949	0.984	0.615	1	1	0.953	0.98	0.582	0.997	0.998	0.986
7xjp	2.71	0.983	0.783	0.969	0.881	0.151	0.981	0.771	0.968	0.853	0.112	0.993	0.955	0.991
7dxi	3.53	0.98	0.864	0.978	0.972	0.077	0.985	0.872	0.986	0.971	0	0.989	0.96	0.987
7vgg	3.1	0.971	0.604	0.985	0.935	0.094	0.976	0.594	0.99	0.934	0.051	0.985	0.923	0.992
7mk2	3.8	0.934	0.808	0.949	0.677	0.162	0.934	0.8	0.947	0.637	0.11	0.973	0.947	0.98
7uwm	2.5	0.943	0.868	0.884	0.765	0.134	0.947	0.871	0.887	0.738	0.119	0.979	0.956	0.958
7p8v	3.7	0.989	0.899	0.98	0.94	0.015	0.989	0.898	0.98	0.921	0	0.994	0.972	0.992
7et1	2.6	0.985	0.939	0.994	0.963	0.512	0.986	0.939	0.995	0.957	0.466	0.992	0.988	0.997
7s82	3.5	0.946	0.951	0.95	0.92	0.043	0.955	0.96	0.958	0.899	0.002	0.956	0.953	0.951
8dql	3	0.984	0.981	0.878	0.936	0.351	0.992	0.984	0.878	0.923	0.308	0.991	0.987	0.898
7mid	3.56	0.956	0.507	0.827	0.783	0.003	0.948	0.485	0.819	0.752	0	0.985	0.816	0.918
7dsv	3.4	0.637	0.627	0.636	0.646	0.42	0.639	0.616	0.639	0.649	0.395	0.673	0.908	0.691
7wwb	3.86	0.811	0.161	0.871	0.814	0.309	0.829	0.14	0.889	0.788	0.291	0.874	0.713	0.952
7r8e	3.68	0.979	0.556	0.969	0.967	0.328	0.982	0.54	0.97	0.964	0.283	0.991	0.927	0.989
7lhv	2.75	0.958	0.487	0.826	0.957	0.446	0.958	0.469	0.825	0.954	0.401	0.984	0.841	0.933
7ewl	3.52	0.347	0.56	0.726	0.668	0.154	0.335	0.548	0.727	0.657	0.136	0.513	0.904	0.925
7rpo	4.16	0.934	0.34	0.95	0.223	0.014	0.928	0.319	0.95	0.193	0	0.977	0.901	0.981
7vgf	3.3	0.942	0.4	0.963	0.758	0.281	0.936	0.392	0.96	0.743	0.245	0.983	0.754	0.988
7pr1	2.81	0.984	0.777	0.965	0.985	0.579	0.982	0.762	0.965	0.981	0.538	0.993	0.959	0.99
7ptv	3.3	0.998	0.997	0.997	0.907	0.585	0.999	0.997	0.997	0.883	0.536	0.998	0.992	0.997
7npw	3.99	0.921	0.685	0.641	0.57	0.198	0.92	0.683	0.614	0.549	0.153	0.975	0.956	0.914
7shn	3.1	0.941	0.371	0.778	0.902	0.235	0.978	0.366	0.807	0.926	0.211	0.956	0.715	0.888
7lb8	3.4	0.892	0.842	0.871	0.797	0.045	0.882	0.83	0.862	0.76	0.004	0.975	0.96	0.973
7zqs	2.54	0.996	0.955	0.988	0.996	0.368	0.997	0.95	0.984	0.998	0.327	0.997	0.982	0.996
7u2q	3.2	0.975	0.905	0.975	0.95	0.187	0.977	0.908	0.98	0.938	0.151	0.992	0.981	0.994
7e5z	3.6	0.966	0.896	0.97	0.652	0.001	0.968	0.891	0.972	0.629	0	0.989	0.976	0.99
7vff	4.1	1	1	1	0.944	0.087	1	1	1	0.928	0.033	0.995	0.995	0.999
7o10	3.6	0.927	0.53	0.929	0.849	0.137	0.925	0.511	0.927	0.83	0.089	0.985	0.921	0.985
7n8x	3.4	0.732	0.658	0.815	0.195	0.02	0.709	0.646	0.802	0.167	0.002	0.895	0.745	0.912
7mqf	2.88	0.988	1	1	0.994	0.724	0.992	1	1	0.992	0.684	0.992	0.996	0.998
7o43	3.4	0.774	0.124	0.563	0.586	0.004	0.766	0.107	0.547	0.553	0	0.964	0.45	0.899
7wnq	2.7	0.933	0.932	0.875	0.987	0.692	0.933	0.934	0.872	0.985	0.658	0.988	0.979	0.955
7ly4	3.8	0.735	0.401	0.938	0.435	0.051	0.724	0.387	0.938	0.397	0.025	0.83	0.913	0.988
7ojg	3.4	0.501	0.773	0.594	0.976	0.142	0.491	0.768	0.59	0.973	0.088	0.903	0.96	0.738
7nb6	3.3	0.848	0.504	0.774	0.784	0.358	0.839	0.492	0.773	0.76	0.321	0.975	0.911	0.954
7pls	2.49	0.995	0.991	0.992	0.994	0.596	0.995	0.991	0.992	0.99	0.562	0.997	0.998	0.998
7uwr	2.61	0.887	0.944	0.982	0.735	0.32	0.881	0.944	0.982	0.704	0.267	0.982	0.987	0.995
7fgf	2.8	0.957	0.896	0.677	0.987	0.336	0.963	0.904	0.672	0.987	0.292	0.731	0.972	0.718
7v4j	3.5	0.164	0.966	0.385	0	0.002	0.162	0.971	0.379	0	0	0.27	0.985	0.496
7myn	2.79	0.966	0.962	0.981	0.918	0.266	0.969	0.964	0.982	0.908	0.231	0.992	0.988	0.994
7nh9	3.03	0.851	0.834	0.736	0.88	0.243	0.851	0.833	0.731	0.875	0.204	0.961	0.951	0.896
7mvu	3.77	0.744	0.322	0.877	0.628	0.111	0.74	0.302	0.881	0.608	0.081	0.962	0.906	0.949
7ot9	2.8	0.622	0.802	0.779	0.867	0.604	0.605	0.808	0.788	0.852	0.581	0.874	0.894	0.896
7lgm	4.4	0.736	0.531	0.769	0.099	0.01	0.72	0.506	0.755	0.082	0	0.957	0.92	0.96
7las	4.4	0.818	0.524	0.717	0.689	0.017	0.817	0.496	0.707	0.647	0.002	0.926	0.862	0.865
7pbr	3	0.944	0.527	0.986	0.963	0.159	0.946	0.512	0.985	0.955	0.129	0.983	0.933	0.996
7lig	2.9	0.949	0.855	0.935	0.922	0.031	0.952	0.85	0.93	0.915	0.021	0.987	0.973	0.986
7xoy	4.25	0.932	0.147	0.695	0.83	0.058	0.928	0.113	0.685	0.794	0.023	0.985	0.745	0.796
7xk3	3.1	0.968	0.68	0.962	0.955	0.411	0.97	0.671	0.963	0.945	0.369	0.989	0.95	0.984
7s9w	3.4	0.921	0.633	0.83	0.81	0.097	0.923	0.622	0.825	0.778	0.07	0.984	0.958	0.968
7tj9	2.9	0.953	0.868	0.925	0.951	0.636	0.955	0.869	0.926	0.941	0.603	0.986	0.973	0.981
7onu	3	0.799	0.669	0.968	0.988	0.496	0.791	0.656	0.969	0.984	0.45	0.976	0.959	0.991
7sc0	3.4	0.122	0.115	0.393	0.979	0.447	0.092	0.097	0.368	0.973	0.411	0.895	0.73	0.822
7t6d	3.9	0.7	0.146	0.704	0.576	0.097	0.695	0.129	0.701	0.543	0.057	0.944	0.492	0.766
7fhn	3.3	0.869	0.586	0.897	0.73	0.318	0.872	0.575	0.897	0.706	0.275	0.977	0.875	0.981
7eg0	3.4	0.822	0.322	0.913	0.946	0.31	0.811	0.304	0.911	0.934	0.263	0.928	0.761	0.964
7p0z	2.43	0.956	0.113	0.968	0.988	0.824	0.969	0.102	0.98	0.988	0.809	0.985	0.421	0.987
7sun	3.6	0.951	0.691	0.72	0.947	0.447	0.958	0.69	0.717	0.936	0.394	0.988	0.956	0.886
7ut6	1.91	0.999	0.999	1	0.994	0.507	0.999	1	1	0.991	0.467	0.998	0.999	0.999
7fh1	3.34	0.703	0.909	0.867	0.936	0.471	0.701	0.911	0.867	0.933	0.435	0.843	0.87	0.876
7upt	3.5	0.855	0.2	0.905	0.829	0.113	0.86	0.168	0.903	0.81	0.083	0.974	0.738	0.984
7o1q	3.4	0.857	0.898	0.881	0.848	0.212	0.855	0.892	0.876	0.834	0.164	0.939	0.94	0.912
7phi	3.1	0.885	0.927	0.837	0.921	0.347	0.896	0.931	0.836	0.918	0.318	0.979	0.986	0.978
7sat	3.9	0.62	0.331	0.579	0.765	0.248	0.611	0.318	0.574	0.74	0.208	0.932	0.744	0.729
7stm	3.02	0.888	0.733	0.895	0.946	0.436	0.884	0.725	0.891	0.938	0.404	0.957	0.957	0.923
7ukd	2.88	0.735	0.841	0.824	0.911	0.294	0.731	0.841	0.822	0.898	0.252	0.957	0.969	0.963
7sep	3.8	0.428	0.431	0.611	0.28	0.088	0.411	0.432	0.61	0.26	0.055	0.799	0.517	0.711
7p8w	2.2	0.995	0.997	1	0.998	0.701	0.999	0.998	1	0.998	0.659	0.996	0.997	1
7mo8	4.5	0.598	0.572	0.625	0.039	0.011	0.592	0.575	0.628	0.031	0	0.886	0.702	0.722
7n6r	3.93	0.747	0.476	0.939	0.749	0.246	0.751	0.479	0.947	0.725	0.214	0.968	0.499	0.988
7ogk	3.4	0.838	0.8	0.787	0.801	0.14	0.836	0.797	0.782	0.794	0.103	0.939	0.918	0.932
7un6	3.3	0.863	0.496	0.853	0.233	0.002	0.863	0.492	0.853	0.204	0	0.967	0.591	0.975
7ufi	3.4	0.663	0.418	0.885	0.671	0.188	0.65	0.4	0.882	0.644	0.16	0.949	0.91	0.977
7z19	2.57	0.681	0.761	0.975	0.983	0.626	0.666	0.751	0.978	0.98	0.587	0.859	0.971	0.993
7stw	2.37	0.925	0.983	0.978	0.831	0.868	0.922	0.979	0.978	0.798	0.848	0.983	0.988	0.995
7ebf	2.63	0.968	0.91	0.959	0.96	0.262	0.975	0.922	0.963	0.959	0.218	0.991	0.984	0.992
7lfw	2.9	0.936	0.879	0.986	0.985	0.359	0.933	0.874	0.986	0.98	0.321	0.988	0.977	0.996
7n8y	3.65	0.773	0.93	0.903	0.543	0.004	0.766	0.927	0.903	0.51	0	0.971	0.987	0.983
7o24	4.8	0.56	0.28	0.632	0.058	0.006	0.544	0.284	0.632	0.049	0	0.897	0.436	0.692
7m6j	3.6	0.081	0.834	0.771	0.406	0.006	0.015	0.836	0.688	0.335	0	0.125	0.973	0.849
7qh2	2.43	0.946	0.975	0.837	0.979	0.603	0.95	0.977	0.833	0.976	0.563	0.987	0.989	0.927
7svw	3.69	0.476	0.224	0.513	0.602	0.029	0.469	0.223	0.512	0.577	0.016	0.918	0.232	0.381
7f3e	3.62	0.674	0.358	0.964	0.683	0.097	0.675	0.336	0.964	0.657	0.074	0.967	0.817	0.992
7rzw	3.3	0.772	0.176	0.659	0.837	0.009	0.77	0.165	0.656	0.807	0	0.764	0.292	0.729
7s06	3.3	0.636	0.849	0.842	0.829	0.065	0.64	0.847	0.842	0.822	0.014	0.899	0.885	0.891
7trc	3.3	0.858	0.58	0.934	0.787	0.001	0.857	0.581	0.94	0.752	0	0.965	0.588	0.979
7sip	3	0.89	0.993	0.976	0.988	0.443	0.909	0.999	0.98	0.991	0.412	0.971	0.988	0.991

### Sheet: LowResolution
PDB_ID	Resol	TM-score
		SMARTFold	AlphaFold2 / AlphaFold-Multimer	EMBuild
7n9s	5.1	0.845	0.895	0.937
6pas	5.1	0.905	0.51	0.5
6r7z	5.14	0.981	0.92	0.958
6v9i	5.2	0.883	0.794	0.883
7tpq	5.3	0.48	0.854	0.813
7b6h	5.4	0.916	0.898	0.906
6esg	5.4	0.843	0.973	0.964
7oyg	5.5	0.452	0.467	0.897
6xeo	5.5	0.963	0.563	0.622
6y5i	5.5	0.938	0.971	0.985
5tqw	5.6	0.939	0.624	0.964
6vac	5.7	0.582	0.918	0.712
6i2t	5.7	0.969	0.567	0.959
5ydz	5.8	0.59	0.95	0.958
6s2f	5.8	0.935	0.891	0.944
7pcf	5.82	0.968	0.621	0.964
7ri6	5.9	0.771	0.73	0.401
7sin	5.9	0.978	0.784	0.806
6xpf	5.9	0.969	0.917	0.929
6uwm	5.9	0.544	0.424	0.41
6m6z	5.9	0.532	0.965	0.512
7ccs	6.2	0.961	0.804	0.953
6e15	6.2	0.952	0.639	0.805
7r9h	6.3	0.951	0.772	0.929
6x0m	6.3	0.655	0.552	0.753
7mbz	6.4	0.972	0.911	0.967
6nt8	6.5	0.622	0.605	0.978
6b7y	6.5	0.974	0.724	0.888
7qe0	6.5	0.98	0.875	0.985
5jnx	6.56	0.511	0.483	0.838
6d3s	6.6	0.939	0.867	0.924
6vy0	6.68	0.975	0.909	0.964
6bu9	6.8	0.477	0.682	0.682
6q0k	6.8	0.74	0.628	0.764
6zph	6.9	0.863	0.813	0.867
7ai6	6.9	0.989	0.872	0.983
7mt9	7	0.507	0.874	0.844
3jcg	7.06	0.912	0.756	0.946
7b5y	7.1	0.887	0.225	0.239
5fwp	7.2	0.904	0.8	0.681
5fkw	7.3	0.956	0.888	0.883
6ce7	7.4	0.864	0.683	0.721
6wjf	7.5	0.817	0.56	0.904
7lhi	7.6	0.732	0.431	0.522
6u1s	7.6	0.267	0.251	0.179
6rtf	7.77	0.91	0.956	0.944
5u05	7.9	0.969	0.891	0.97
5fj6	7.9	0.955	0.946	0.954

### Sheet: Point Sampling
PDB_ID	Resol	TM-score							Chain Match
		1	0.9	0.8	0.7	0.6	0.5	AlphaFold-Multimer	1	0.9	0.8	0.7	0.6	0.5	AlphaFold-Multimer
7s06	3.3	0.899	0.503	0.821	0.893	0.905	0.893	0.885	0.64	0.294	0.222	0.56	0.659	0.589	0.847
8dh7	2.99	0.996	0.997	0.997	0.996	0.996	0.995	0.997	0.998	0.998	0.998	0.998	0.996	0.995	0.996
7rpo	4.16	0.977	0.978	0.978	0.976	0.974	0.973	0.901	0.928	0.931	0.932	0.919	0.909	0.905	0.319
7p3f	3.31	0.993	0.993	0.992	0.993	0.993	0.993	0.536	0.993	0.993	0.993	0.995	0.993	0.991	0.088
7xoy	4.25	0.985	0.933	0.986	0.984	0.984	0.449	0.745	0.928	0.856	0.929	0.924	0.918	0.242	0.113
8ct4	2.17	0.997	0.997	0.997	0.996	0.996	0.996	0.996	1	1	1	0.999	1	0.999	1
7rzw	3.3	0.764	0.964	0.622	0.961	0.751	0.943	0.292	0.77	0.772	0.753	0.765	0.57	0.583	0.165
7nh9	3.03	0.961	0.962	0.961	0.956	0.958	0.952	0.951	0.851	0.853	0.855	0.847	0.84	0.808	0.833
7lfw	2.9	0.988	0.987	0.987	0.986	0.986	0.984	0.977	0.933	0.927	0.922	0.921	0.923	0.914	0.874
7lv9	4.5	0.907	0.675	0.924	0.916	0.668	0.654	0.919	0.835	0.612	0.861	0.828	0.605	0.566	0.858
7shn	3.1	0.956	0.955	0.953	0.953	0.948	0.95	0.715	0.978	0.97	0.963	0.96	0.92	0.953	0.366
7ntf	5.32	0.763	0.781	0.788	0.763	0.725	0.789	0.642	0.315	0.248	0.474	0.307	0.193	0.488	0.202
7ot9	2.8	0.874	0.921	0.909	0.923	0.893	0.803	0.894	0.605	0.807	0.775	0.807	0.67	0.396	0.808
7myn	2.79	0.992	0.992	0.992	0.992	0.992	0.991	0.988	0.969	0.971	0.972	0.969	0.971	0.969	0.964
7mvu	3.77	0.962	0.966	0.967	0.966	0.965	0.964	0.906	0.74	0.77	0.784	0.76	0.756	0.771	0.302
7dsv	3.4	0.673	0.68	0.668	0.674	0.676	0.673	0.908	0.639	0.643	0.646	0.643	0.636	0.639	0.616
7stm	3.02	0.957	0.956	0.958	0.959	0.916	0.938	0.957	0.884	0.883	0.886	0.863	0.863	0.727	0.725
7t4l	3.28	0.99	0.989	0.989	0.99	0.987	0.983	0.488	0.982	0.978	0.978	0.981	0.969	0.949	0.468
7s9w	3.4	0.984	0.983	0.983	0.975	0.979	0.972	0.958	0.923	0.913	0.912	0.878	0.885	0.864	0.622
7pr1	2.81	0.993	0.994	0.993	0.992	0.993	0.993	0.959	0.982	0.983	0.98	0.982	0.981	0.982	0.762
7p0z	2.43	0.985	0.983	0.967	0.983	0.982	0.969	0.421	0.969	0.964	0.819	0.961	0.952	0.868	0.102
7v9u	3.12	0.987	0.986	0.985	0.981	0.972	0.974	0.717	0.985	0.985	0.982	0.972	0.893	0.917	0.272
7lb8	3.4	0.975	0.975	0.974	0.975	0.974	0.973	0.96	0.882	0.881	0.883	0.881	0.875	0.874	0.83
7lhv	2.75	0.984	0.984	0.984	0.984	0.982	0.983	0.841	0.958	0.961	0.959	0.961	0.955	0.958	0.469
7f3e	3.62	0.967	0.964	0.974	0.947	0.934	0.639	0.817	0.675	0.725	0.748	0.505	0.43	0.09	0.336
7n8x	3.4	0.895	0.898	0.893	0.891	0.89	0.893	0.745	0.709	0.737	0.713	0.715	0.72	0.731	0.646
7p2p	4.9	0.886	0.884	0.884	0.887	0.886	0.884	0.872	0.693	0.689	0.684	0.691	0.687	0.658	0.632
7plm	2.9	0.956	0.956	0.956	0.955	0.952	0.951	0.959	0.934	0.937	0.938	0.915	0.893	0.894	0.942
7uwr	2.61	0.982	0.979	0.982	0.977	0.979	0.978	0.987	0.881	0.865	0.885	0.856	0.867	0.86	0.944
7u2a	4.1	0.99	0.991	0.99	0.991	0.99	0.99	0.988	0.992	0.991	0.992	0.991	0.992	0.989	0.981

### Sheet: Recycling
PDB_ID	TM-score					ChainMatch
	Recycle0	Recycle1	Recycle2	Recycle3	Recycle4	Recycle0	Recycle1	Recycle2	Recycle3	Recycle4
7s06	0.134	0.356	0.597	0.86	0.899	0	0.011	0.111	0.333	0.64
8dh7	0.983	0.994	0.996	0.996	0.996	0.949	0.995	0.998	0.998	0.998
7p8w	0.312	0.365	0.991	0.996	0.996	0.104	0.055	0.972	0.999	0.999
7t6d	0.499	0.868	0.94	0.949	0.944	0.104	0.386	0.75	0.746	0.695
7xml	0.829	0.908	0.92	0.924	0.924	0.632	0.787	0.809	0.817	0.818
7vgg	0.925	0.986	0.986	0.986	0.985	0.612	0.985	0.987	0.985	0.976
7mo8	0.447	0.72	0.866	0.884	0.886	0.112	0.34	0.515	0.582	0.592
7sat	0.448	0.903	0.91	0.922	0.932	0.057	0.558	0.527	0.562	0.611
7o24	0.362	0.637	0.842	0.883	0.897	0.059	0.138	0.345	0.445	0.544
7qh2	0.447	0.948	0.988	0.988	0.987	0.016	0.536	0.965	0.96	0.95
7ptv	0.982	0.997	0.997	0.998	0.998	0.942	1	1	1	0.999
7vgf	0.925	0.97	0.98	0.983	0.983	0.437	0.853	0.918	0.937	0.936
7vq3	0.522	0.861	0.802	0.897	0.9	0.056	0.657	0.749	0.923	0.936
7sde	0.71	0.897	0.916	0.928	0.936	0.221	0.788	0.863	0.882	0.891
7p8v	0.961	0.993	0.994	0.994	0.994	0.859	0.989	0.992	0.989	0.989
7lgm	0.6	0.945	0.955	0.956	0.957	0.037	0.686	0.708	0.711	0.72
7rpo	0.644	0.964	0.977	0.977	0.977	0.091	0.824	0.927	0.933	0.928
7mk2	0.791	0.961	0.974	0.973	0.973	0.27	0.883	0.941	0.933	0.934
7p3f	0.312	0.982	0.991	0.992	0.993	0.05	0.967	0.991	0.993	0.993
7xoy	0.353	0.436	0.799	0.985	0.985	0.03	0.149	0.09	0.925	0.928
7qey	0.453	0.982	0.987	0.987	0.987	0.048	0.919	0.938	0.934	0.932
7ewl	0.542	0.909	0.893	0.286	0.513	0.357	0.601	0.439	0.373	0.335
8dit	0.306	0.29	0.297	0.603	0.625	0.165	0.189	0.052	0.174	0.224
7sip	0.184	0.865	0.967	0.971	0.971	0.002	0.235	0.885	0.902	0.909
7nnt	0.979	0.99	0.99	0.99	0.99	0.96	0.979	0.979	0.978	0.978
7et1	0.985	0.992	0.994	0.991	0.992	0.946	0.983	0.993	0.984	0.986
7nb6	0.219	0.891	0.978	0.977	0.975	0.042	0.208	0.854	0.849	0.839
7sep	0.436	0.63	0.742	0.781	0.799	0.104	0.171	0.284	0.365	0.411
7dxi	0.354	0.733	0.987	0.989	0.989	0.025	0.496	0.977	0.985	0.985
7v4j	0.262	0.281	0.278	0.279	0.27	0.182	0.167	0.163	0.166	0.162
7m6j	0.182	0.073	0.046	0.371	0.125	0.044	0.008	0.026	0.079	0.015
7m4r	0.858	0.96	0.965	0.967	0.967	0.49	0.915	0.923	0.924	0.926
7upt	0.248	0.807	0.965	0.973	0.974	0.045	0.04	0.802	0.857	0.86
7o43	0.53	0.954	0.962	0.964	0.964	0.042	0.701	0.759	0.762	0.766
7n8n	0.542	0.908	0.927	0.928	0.929	0.234	0.758	0.796	0.801	0.806
7s82	0.822	0.951	0.958	0.954	0.956	0.348	0.95	0.954	0.947	0.955
7ukd	0.421	0.924	0.956	0.958	0.957	0.011	0.486	0.739	0.745	0.731
8ct4	0.984	0.996	0.997	0.997	0.997	0.966	1	1	1	1
7ut6	0.337	0.992	0.998	0.998	0.998	0.068	0.985	0.999	0.999	0.999
7rzw	0.32	0.634	0.749	0.759	0.764	0.071	0.01	0.552	0.709	0.77
7wwb	0.432	0.885	0.892	0.876	0.874	0.131	0.699	0.818	0.829	0.829
7onu	0.339	0.939	0.978	0.976	0.976	0.147	0.429	0.818	0.803	0.791
7lig	0.382	0.937	0.981	0.983	0.987	0.036	0.509	0.908	0.928	0.952
7trc	0.291	0.941	0.959	0.964	0.965	0.037	0.67	0.821	0.84	0.857
7u2q	0.36	0.986	0.992	0.993	0.992	0.05	0.944	0.975	0.981	0.977
7o1q	0.234	0.861	0.931	0.94	0.939	0.046	0.295	0.861	0.861	0.855
7nh9	0.653	0.92	0.948	0.957	0.961	0.007	0.725	0.825	0.841	0.851
7lfw	0.415	0.915	0.985	0.988	0.988	0.007	0.44	0.907	0.934	0.933
7zqs	0.981	0.995	0.996	0.997	0.997	0.93	0.984	0.992	0.997	0.997
7un6	0.663	0.965	0.965	0.967	0.967	0.401	0.864	0.85	0.87	0.863
7tof	0.954	0.981	0.981	0.983	0.984	0.795	0.972	0.982	0.987	0.988
7lv9	0.588	0.73	0.845	0.85	0.907	0.323	0.487	0.65	0.687	0.835
7fhn	0.7	0.922	0.959	0.976	0.977	0.017	0.468	0.747	0.861	0.872
7f3x	0.959	0.984	0.987	0.987	0.987	0.841	0.959	0.961	0.96	0.959
7slq	0.914	0.959	0.966	0.966	0.967	0.811	0.912	0.936	0.94	0.949
7mid	0.75	0.951	0.984	0.985	0.985	0.269	0.759	0.944	0.95	0.948
7pke	0.833	0.932	0.995	0.996	0.996	0.332	0.504	0.997	1	1
7shn	0.775	0.82	0.946	0.954	0.956	0.217	0.733	0.933	0.973	0.978
7wnq	0.781	0.934	0.954	0.973	0.988	0.142	0.76	0.827	0.871	0.933
7uwm	0.53	0.936	0.962	0.974	0.979	0.141	0.771	0.912	0.943	0.947
7fgf	0.273	0.577	0.712	0.73	0.731	0.015	0.109	0.817	0.944	0.963
7svw	0.196	0.591	0.858	0.914	0.918	0.04	0.083	0.171	0.449	0.469
7ntf	0.379	0.417	0.634	0.769	0.763	0.259	0.252	0.109	0.543	0.315
7pls	0.39	0.952	0.997	0.997	0.997	0.182	0.604	0.995	0.995	0.995
7phi	0.317	0.844	0.974	0.977	0.979	0.003	0.297	0.844	0.878	0.896
7lms	0.996	0.997	0.997	0.997	0.997	1	1	1	1	1
7ot9	0.182	0.315	0.708	0.835	0.874	0.019	0.025	0.072	0.373	0.605
7myn	0.981	0.99	0.992	0.992	0.992	0.898	0.964	0.97	0.97	0.969
7mvu	0.917	0.953	0.965	0.963	0.962	0.7	0.698	0.762	0.744	0.74
7dsv	0.619	0.664	0.67	0.669	0.673	0.343	0.632	0.641	0.638	0.639
7stm	0.455	0.916	0.936	0.952	0.957	0.115	0.712	0.792	0.864	0.884
7xk3	0.527	0.975	0.988	0.989	0.989	0.057	0.839	0.964	0.968	0.97
7rtw	0.807	0.978	0.98	0.983	0.983	0.418	0.941	0.938	0.942	0.942
7p5j	0.899	0.971	0.986	0.987	0.987	0.63	0.899	0.948	0.956	0.957
7w6k	0.617	0.74	0.587	0.635	0.642	0.084	0.408	0.446	0.783	0.842
7t4l	0.939	0.979	0.986	0.989	0.99	0.822	0.943	0.963	0.977	0.982
7sc0	0.097	0.094	0.477	0.863	0.895	0.001	0	0.05	0.033	0.092
8a8m	0.551	0.88	0.887	0.886	0.881	0.28	0.598	0.61	0.615	0.618
7sk0	0.944	0.967	0.972	0.974	0.974	0.847	0.943	0.941	0.945	0.947
7rzq	0.091	0.601	0.686	0.959	0.969	0	0.252	0.252	0.948	0.952
7s9w	0.445	0.936	0.973	0.983	0.984	0.017	0.571	0.875	0.913	0.923
7ufi	0.197	0.333	0.699	0.942	0.949	0.023	0.004	0.134	0.551	0.65
7evp	0.9	0.919	0.925	0.926	0.925	0.853	0.894	0.895	0.897	0.897
7pr1	0.944	0.991	0.994	0.993	0.993	0.612	0.974	0.98	0.982	0.982
7p0z	0.211	0.916	0.975	0.984	0.985	0.055	0.466	0.916	0.967	0.969
7lhh	0.443	0.64	0.698	0.728	0.747	0.138	0.164	0.235	0.253	0.288
7vyq	0.422	0.992	0.994	0.994	0.994	0.085	0.982	0.993	0.993	0.993
7stw	0.177	0.241	0.805	0.981	0.983	0.032	0.004	0.076	0.885	0.922
7o6q	0.386	0.987	0.997	0.997	0.997	0.12	0.976	1	0.999	1
7u7n	0.88	0.953	0.961	0.963	0.964	0.532	0.842	0.874	0.888	0.898
7oqz	0.321	0.981	0.987	0.985	0.985	0.197	0.936	0.967	0.955	0.951
7pbu	0.291	0.984	0.995	0.996	0.996	0.02	0.964	0.999	1	1
7v9u	0.903	0.977	0.987	0.987	0.987	0.66	0.956	0.985	0.985	0.985
7mqf	0.192	0.475	0.966	0.991	0.992	0.092	0.02	0.779	0.991	0.992
7ogk	0.74	0.891	0.93	0.939	0.939	0.089	0.429	0.704	0.8	0.836
7n00	0.659	0.972	0.98	0.98	0.98	0.078	0.935	0.955	0.952	0.954
7urg	0.757	0.948	0.986	0.989	0.989	0.366	0.851	0.959	0.982	0.984
7xjp	0.976	0.99	0.993	0.993	0.993	0.912	0.969	0.98	0.981	0.981
7ebf	0.302	0.603	0.993	0.989	0.991	0.126	0.054	0.976	0.97	0.975
7las	0.233	0.818	0.92	0.925	0.926	0.018	0.077	0.743	0.811	0.817
7lb8	0.829	0.97	0.975	0.975	0.975	0.401	0.866	0.882	0.884	0.882
7n6r	0.254	0.618	0.975	0.972	0.968	0.016	0.118	0.845	0.796	0.751
7n0k	0.706	0.98	0.988	0.989	0.989	0.492	0.979	0.997	0.997	1
7tj9	0.933	0.981	0.984	0.986	0.986	0.583	0.934	0.951	0.955	0.955
7mc0	0.577	0.98	0.986	0.986	0.986	0.248	0.948	0.953	0.956	0.952
7dsw	0.966	0.992	0.993	0.994	0.995	0.904	0.982	0.992	0.993	1
7vff	0.871	0.984	0.993	0.995	0.995	0.161	0.956	0.987	1	1
7o10	0.606	0.965	0.983	0.985	0.985	0.123	0.788	0.908	0.918	0.925
7npw	0.586	0.94	0.972	0.975	0.975	0.024	0.646	0.885	0.918	0.92
7lhv	0.917	0.968	0.983	0.983	0.984	0.606	0.903	0.956	0.958	0.958
7f3e	0.166	0.192	0.437	0.754	0.967	0.013	0.002	0.005	0.113	0.675
7n8x	0.794	0.886	0.89	0.895	0.895	0.359	0.691	0.71	0.732	0.709
7z19	0.269	0.382	0.79	0.831	0.859	0.012	0.055	0.109	0.421	0.666
7r8e	0.949	0.984	0.99	0.991	0.991	0.713	0.958	0.981	0.982	0.982
7uwj	0.448	0.92	0.961	0.965	0.969	0.137	0.683	0.883	0.892	0.912
7ojg	0.182	0.594	0.887	0.924	0.903	0.003	0	0.182	0.603	0.491
7q3n	0.356	0.355	0.354	0.357	0.359	0.349	0.349	0.345	0.347	0.345
8dql	0.652	0.962	0.989	0.99	0.991	0.056	0.88	0.973	0.987	0.992
7eg0	0.488	0.805	0.919	0.925	0.928	0.054	0.119	0.743	0.812	0.811
7fh1	0.313	0.856	0.842	0.842	0.843	0.034	0.639	0.664	0.705	0.701
7pbr	0.244	0.922	0.969	0.982	0.983	0.034	0.346	0.78	0.935	0.946
7sun	0.766	0.962	0.985	0.988	0.988	0.007	0.81	0.946	0.96	0.958
7sc6	0.602	0.965	0.987	0.987	0.988	0.488	0.921	0.994	0.991	0.994
7e5z	0.98	0.987	0.989	0.989	0.989	0.932	0.966	0.972	0.969	0.968
7p2p	0.747	0.894	0.896	0.887	0.886	0.354	0.646	0.665	0.679	0.693
7ly4	0.496	0.627	0.744	0.831	0.83	0.143	0.059	0.483	0.726	0.724
7qpa	0.879	0.98	0.99	0.991	0.991	0.485	0.961	0.981	0.983	0.983
7plm	0.525	0.861	0.946	0.955	0.956	0.233	0.104	0.808	0.923	0.934
7uwr	0.741	0.982	0.985	0.982	0.982	0.187	0.89	0.912	0.884	0.881
7q1v	0.357	0.402	0.44	0.663	0.644	0.294	0.311	0.202	0.363	0.301
7n8y	0.442	0.489	0.954	0.967	0.971	0.04	0.141	0.601	0.727	0.766
7p34	0.854	0.631	0.614	0.606	0.579	0.443	0.599	0.683	0.766	0.852
7u2a	0.965	0.988	0.99	0.99	0.99	0.887	0.988	0.992	0.992	0.992
